# Heme acts a chloroplast-to-nucleus retrograde signal to regulate intercellular trafficking via plasmodesmata

**DOI:** 10.1101/2025.08.05.668529

**Authors:** Mohammad F. Azim, Levi B. Gifford, Mazem Alazem, Jesse D. Woodson, Tessa M. Burch-Smith

## Abstract

Intercellular communication via plasmodesmata (PD) is essential for plant growth, development, and defense, yet its regulation remains poorly understood. Chloroplasts communicate information about the environment and the physiological state of the plant cell to the nucleus. It has been proposed that chloroplast-generated signals also modulate the expression of nuclear genes related to PD to regulate the trafficking of photosynthetic products and metabolites along with other molecules that act non-cell-autonomously. In this study, we set out to identify the chloroplast retrograde signals that regulate intercellular trafficking via PD. Using a combination of *Arabidopsis thaliana* mutants and gene silencing in *Nicotiana benthamiana,* we found that the metabolites of the tetrapyrrole biosynthetic pathway, most likely heme, can act to modulate PD-mediated intercellular trafficking. We also identified genes that are potentially regulated by the heme signal to modify plasmodesmata function. Together, these findings strengthen the link between chloroplasts and PD in coordinating intercellular communication for optimal plant development and resource allocation.
