## Supplementary material for "Heme acts a chloroplast-to-nucleus retrograde signal to regulate intercellular trafficking via plasmodesmata": Tables S1-4

### Sheet: Table S1
Table S1. Gene Ontology (GO) analysis of genes in cluster 5 of heatmap in Fig 7 showing DEGs in ISE2- and/or GUN5-silenced plants.
GO Term	ID	Input number	Background number	Corrected P-Value
cellular response to hypoxia	GO:0071456	27	204	2.45395e-14
response to salicylic acid	GO:0009751	16	100	2.75607e-09
protein binding	GO:0005515	90	3199	8.67633e-08
regulation of jasmonic acid mediated signaling pathway	GO:2000022	10	36	1.17665e-07
regulation of salicylic acid mediated signaling pathway	GO:2000031	8	23	1.14724e-06
defense response to oomycetes	GO:0002229	10	67	1.43552e-05
positive regulation of salicylic acid mediated signaling pathway	GO:0080151	5	6	1.97688e-05
cytosol	GO:0005829	78	3025	1.97688e-05
plasma membrane	GO:0005886	77	2973	1.97688e-05
defense response to bacterium	GO:0042742	19	324	3.21733e-05
response to bacterium	GO:0009617	11	110	7.23165e-05
cytoplasm	GO:0005737	93	4014	8.18688e-05
defense response to fungus	GO:0050832	14	194	8.18688e-05
carbohydrate binding	GO:0030246	9	70	8.18688e-05
regulation of defense response	GO:0031347	8	54	0.000112273
protein ubiquitination	GO:0016567	22	479	0.000124174
nucleus	GO:0005634	178	9362	0.000163136
floral organ senescence	GO:0080187	4	6	0.000290844
systemic acquired resistance, salicylic acid mediated signaling pathway	GO:0009862	5	16	0.000328271
vacuole	GO:0005773	23	598	0.000924104
response to chitin	GO:0010200	10	129	0.000924104
regulation of ethylene-activated signaling pathway	GO:0010104	4	10	0.00108507
response to oomycetes	GO:0002239	5	23	0.00120841
induced systemic resistance, jasmonic acid mediated signaling pathway	GO:0009864	4	11	0.00134139
regulation of response to osmotic stress	GO:0047484	4	13	0.00211164
negative regulation of leaf senescence	GO:1900056	4	13	0.00211164
response to insect	GO:0009625	5	29	0.00269544
sequence-specific DNA binding	GO:0043565	19	487	0.00269544
hydrolase activity, hydrolyzing O-glycosyl compounds	GO:0004553	9	124	0.00269544
regulation of response to water deprivation	GO:2000070	4	15	0.00291521
leaf senescence	GO:0010150	8	99	0.00293866
xyloglucan:xyloglucosyl transferase activity	GO:0016762	5	32	0.00336908
response to absence of light	GO:0009646	5	34	0.00412453
indole-3-acetic acid amido synthetase activity	GO:0010279	3	6	0.00412453
beta-fructofuranosidase activity	GO:0004564	3	6	0.00412453
response to jasmonic acid	GO:0009753	8	107	0.00412453
response to wounding	GO:0009611	11	202	0.00412453
response to oxidative stress	GO:0006979	13	276	0.00435051
defense response to Gram-negative bacterium	GO:0050829	4	19	0.0047791
induced systemic resistance	GO:0009682	4	21	0.0063603
beta-galactosidase activity	GO:0004565	4	21	0.0063603
amylopectin maltohydrolase activity	GO:0102229	3	8	0.00678516
response to reactive oxygen species	GO:0000302	5	42	0.00793117
beta-amylase activity	GO:0016161	3	9	0.00819424
glycopeptide alpha-N-acetylgalactosaminidase activity	GO:0033926	3	9	0.00819424
defense response to bacterium, incompatible interaction	GO:0009816	5	43	0.00819424
DNA-binding transcription factor activity	GO:0003700	38	1513	0.00910218
sucrose catabolic process	GO:0005987	3	10	0.00963352
regulation of lignin biosynthetic process	GO:1901141	3	10	0.00963352
regulation of salicylic acid biosynthetic process	GO:0080142	3	10	0.00963352
response to glucose	GO:0009749	5	46	0.00963352
xyloglucan metabolic process	GO:0010411	5	46	0.00963352
mRNA destabilization	GO:0061157	3	11	0.0109455
sucrose alpha-glucosidase activity	GO:0004575	3	11	0.0109455
efflux transmembrane transporter activity	GO:0015562	3	11	0.0109455
response to osmotic stress	GO:0006970	8	135	0.0113287
calmodulin binding	GO:0005516	9	169	0.0113287
regulation of stomatal closure	GO:0090333	4	28	0.0117177
floral organ development	GO:0048437	3	12	0.0125602
response to hydrogen peroxide	GO:0042542	5	51	0.0125602
cellular response to cold	GO:0070417	4	29	0.0125602
response to molecule of bacterial origin	GO:0002237	4	32	0.0172216
regulation of chlorophyll biosynthetic process	GO:0010380	3	14	0.017382
response to fructose	GO:0009750	3	15	0.0203308
plastid	GO:0009536	23	823	0.0215108
response to nitrate	GO:0010167	3	16	0.0231916
response to sucrose	GO:0009744	5	61	0.0237383
starch catabolic process	GO:0005983	3	17	0.0258626
acid-amino acid ligase activity	GO:0016881	3	17	0.0258626
negative regulation of transcription, DNA-templated	GO:0045892	8	162	0.0274961
response to water deprivation	GO:0009414	11	282	0.028765
response to auxin	GO:0009733	10	242	0.02925
chloroplast	GO:0009507	83	4354	0.0299043
SCF ubiquitin ligase complex	GO:0019005	5	68	0.0334622
ubiquitin-protein transferase activity	GO:0004842	10	249	0.034121
regulation of transcription, DNA-templated	GO:0006355	32	1351	0.0342381
cellular response to light intensity	GO:0071484	2	5	0.0342381
sesquiterpenoid biosynthetic process	GO:0016106	2	5	0.0342381
tRNA dihydrouridine synthase activity	GO:0017150	2	5	0.0342381
regulation of meristem growth	GO:0010075	3	21	0.0373514
transmembrane transport	GO:0055085	13	389	0.0373514
defense response to fungus, incompatible interaction	GO:0009817	4	45	0.0373514
positive regulation of defense response to bacterium	GO:1900426	3	22	0.0373514
cellular response to molecule of bacterial origin	GO:0071219	2	6	0.0373514
cellular response to UV-B	GO:0071493	2	6	0.0373514
positive regulation of chlorophyll biosynthetic process	GO:1902326	2	6	0.0373514
isopentenyl diphosphate biosynthetic process, mevalonate pathway	GO:0019287	2	6	0.0373514
ubiquitin-like protein conjugating enzyme binding	GO:0044390	2	6	0.0373514
protein exit from endoplasmic reticulum	GO:0032527	2	6	0.0373514
abscisic acid transport	GO:0080168	2	6	0.0373514
positive regulation of defense response to insect	GO:1900367	2	6	0.0373514
cellular response to sucrose stimulus	GO:0071329	2	6	0.0373514
gene silencing by miRNA	GO:0035195	2	6	0.0373514
ribosomal small subunit binding	GO:0043024	2	6	0.0373514
monosaccharide transmembrane transport	GO:0015749	2	6	0.0373514
intercellular transport	GO:0010496	2	6	0.0373514
regulation of seed germination	GO:0010029	4	46	0.0373514
regulation of cell population proliferation	GO:0042127	3	23	0.0389771
oxidation-reduction process	GO:0055114	15	494	0.0399087
plasmodesma	GO:0009506	22	851	0.041939
heat shock protein binding	GO:0031072	3	24	0.0421487
secretory vesicle	GO:0099503	7	148	0.0424567
nucleotide-activated protein kinase complex	GO:0031588	2	7	0.0440216
extracellular region	GO:0005576	55	2749	0.0440216
response to heat	GO:0009408	7	152	0.0472401

### Sheet: Table S2
Table S2. KEGG Pathway analysis of genes in cluster 5 of heatmap in Fig 7 showing DEGs in ISE2- and/or GUN5- silenced plants
#Term	ID	Input number	Background number	P-Value
Metabolic pathways	ath01100	54	2246	0.000130328
Glutathione metabolism	ath00480	7	102	0.000863805
Sesquiterpenoid and triterpenoid biosynthesis	ath00909	3	23	0.00552906
Valine, leucine and isoleucine degradation	ath00280	4	51	0.00728404
Arginine and proline metabolism	ath00330	4	54	0.00877096
Biosynthesis of secondary metabolites	ath01110	26	1107	0.00970614
Galactose metabolism	ath00052	4	57	0.0104432
Amino sugar and nucleotide sugar metabolism	ath00520	6	131	0.0127139
Starch and sucrose metabolism	ath00500	6	165	0.0333631
Protein processing in endoplasmic reticulum	ath04141	7	211	0.0340754
beta-Alanine metabolism	ath00410	3	50	0.0378395
Alanine, aspartate and glutamate metabolism	ath00250	3	51	0.0396637
Valine, leucine and isoleucine biosynthesis	ath00290	2	22	0.0438067
Plant hormone signal transduction	ath04075	8	273	0.044636

### Sheet: Table S3
Table S3. Gene Ontology (GO) analysis of genes in cluster 6 of heatmap in Fig 7 showing DEGs in ISE2- and/or GUN5-silenced plants.
GO Term	ID	Input number	Background number	Corrected P-Value
chlorophyll biosynthetic process	GO:0015995	3	42	0.00322518
magnesium chelatase activity	GO:0016851	2	5	0.00322518
chloroplast inner membrane	GO:0009706	3	51	0.00325837
glycerol ether metabolic process	GO:0006662	2	8	0.00344628
regulation of photosynthesis	GO:0010109	2	10	0.00403641
anthocyanin-containing compound biosynthetic process	GO:0009718	2	18	0.00780768
response to iron ion	GO:0010039	2	19	0.00780768
integral component of plasma membrane	GO:0005887	3	102	0.00780768
oxidoreductase activity, acting on a sulfur group of donors, disulfide as acceptor	GO:0016671	2	24	0.00957233
oxidation-reduction process	GO:0055114	5	494	0.00957233
protein disulfide oxidoreductase activity	GO:0015035	2	45	0.0266983
cell redox homeostasis	GO:0045454	2	69	0.0450563
seed development	GO:0048316	2	69	0.0450563

### Sheet: Table S4
Table S4. KEGG Pathway analysis of genes in cluster 6 of heatmap in Fig 7 showing DEGs in ISE2- and/or GUN5- silenced plants
#Term	ID	Input number	Background number	P-Value
Vitamin B6 metabolism	ath00750	2	15	0.00025876
Porphyrin and chlorophyll metabolism	ath00860	2	53	0.00273116
Metabolic pathways	ath01100	9	2246	0.00367686
Biosynthesis of secondary metabolites	ath01110	5	1107	0.0193668
Flavonoid biosynthesis	ath00941	1	22	0.0318082
Sesquiterpenoid and triterpenoid biosynthesis	ath00909	1	23	0.0331685
Cutin, suberine and wax biosynthesis	ath00073	1	31	0.0439836
Zeatin biosynthesis	ath00908	1	32	0.0453272
